# Transcription factor fluctuations underlie cell-to-cell variability in a signaling pathway response

**DOI:** 10.1101/2022.11.30.518555

**Authors:** Avinash Ramu, Barak Cohen

## Abstract

Stochastic differences among clonal cells can initiate cell fate decisions in development or cause cell-to-cell differences in the responses to drugs or extracellular ligands. We hypothesize that some of this phenotypic variability is caused by stochastic fluctuations in the activities of transcription factors. We tested this hypothesis in NIH3T3-CG cells using the response to Hedgehog signaling as a model cellular response. Here we present evidence for the existence of distinct fast and slow responding substates of NIH3T3-CG cells. These two substates have distinct expression profiles, and fluctuations in the activity of the *Prrx1* transcription factor (TF) underlie some of the differences in expression and responsiveness between fast and slow cells. We speculate that similar variability in other TFs may underlie other phenotypic differences among genetically identical cells.
