## Supplementary Data 1 for "Transcription factor fluctuations underlie cell-to-cell variability in a signaling pathway response"

p_val	avg_logFC	pct.1	pct.2	p_val_adj	gene	abs_avg_logfc
2.5488203691585e-92	1.13964878537536	0.996	0.872	3.70802387305178e-88	Col3a1	1.13964878537536
2.3120223325679e-92	1.05011552557999	0.969	0.619	3.36353008941978e-88	Col1a1	1.05011552557999
4.04912463164842e-87	1.01157809146012	1	0.981	5.89066651412212e-83	Lox	1.01157809146012
1.46440278710181e-80	-0.99739135884429	0.885	0.987	2.13041317467572e-76	Mt2	0.99739135884429
7.57718442503176e-87	-0.955262825304468	0.997	1	1.10232879015362e-82	Mt1	0.955262825304468
5.6703693489825e-62	-0.907246314872648	0.965	0.995	8.24925332889975e-58	Ddit3	0.907246314872648
3.0049710579567e-47	-0.859158593377993	0.999	0.992	4.3716318951154e-43	Hspa5	0.859158593377993
6.02288273738951e-89	0.845560998230691	1	0.989	8.76208980635426e-85	Col1a2	0.845560998230691
8.14428973891466e-46	0.824599528104345	0.869	0.635	1.1848312712173e-41	Thbs1	0.824599528104345
6.81402733635529e-80	0.746344344301743	0.999	0.92	9.91304696892967e-76	Sparc	0.746344344301743
5.30273839717131e-47	0.736650084034329	0.976	0.891	7.71442382020482e-43	Igfbp4	0.736650084034329
2.29660079394022e-45	0.710659358531103	0.879	0.619	3.34109483502424e-41	Gas1	0.710659358531103
2.01556382892926e-43	0.702819611862003	0.956	0.819	2.93224225832629e-39	Ier2	0.702819611862003
5.94823043942333e-45	0.661189857829443	0.924	0.773	8.65348564327306e-41	Crabp1	0.661189857829443
8.17234644516225e-09	0.642269226983245	0.929	0.88	0.00011889129608422	Spp1	0.642269226983245
2.51833501894087e-27	0.6268051117239	0.947	0.912	3.66367378555518e-23	Jun	0.6268051117239
5.50186514064046e-53	-0.570632821128837	0.897	0.971	8.00411340660374e-49	Gadd45a	0.570632821128837
1.76424713452287e-20	0.559832006475198	0.853	0.677	2.56662673130387e-16	Dcn	0.559832006475198
3.18500396186351e-58	0.559698152798258	1	1	4.63354376371903e-54	mt-Atp6	0.559698152798258
4.66509642743526e-31	-0.555167343680066	0.999	0.997	6.78678228263282e-27	Hsp90b1	0.555167343680066
3.47270981903579e-54	0.552289666860615	0.972	0.803	5.05209824473326e-50	Matn2	0.552289666860615
3.29984321234415e-49	0.540485637925056	0.756	0.352	4.80061190531827e-45	Prss23	0.540485637925056
2.85922252128716e-43	0.533261656820614	1	0.992	4.15959692396855e-39	S100a4	0.533261656820614
4.0469601940015e-46	0.521991385851438	0.975	0.835	5.88751769023338e-42	Man2a1	0.521991385851438
5.64048146108746e-30	0.504899737157111	1	1	8.20577242959003e-26	Fn1	0.504899737157111
1.12227056502509e-39	0.497425560611024	1	1	1.63267921799849e-35	mt-Nd4	0.497425560611024
2.11455349491609e-37	0.495913114756642	0.946	0.819	3.07625242440392e-33	Egr1	0.495913114756642
5.51102896385636e-39	0.493854840903939	0.988	0.928	8.01744493661823e-35	Scd2	0.493854840903939
1.47363914859502e-24	0.493113931856734	0.493	0.208	2.14385023337603e-20	Ccl2	0.493113931856734
9.62247799477898e-11	0.48318476443706	0.429	0.261	1.39987809868045e-06	Acta2	0.48318476443706
2.92221630756472e-44	-0.481997368755951	0.964	0.989	4.25124028424516e-40	Ifrd1	0.481997368755951
1.07143221255261e-54	0.479431787594149	0.999	0.957	1.55871958282154e-50	Prrx1	0.479431787594149
3.92113125919707e-12	-0.470977362324623	0.288	0.472	5.7044617558799e-08	Ube2c	0.470977362324623
1.29476179066005e-26	-0.46652825519044	0.985	0.987	1.88361945305224e-22	Manf	0.46652825519044
4.12171562442648e-50	0.464740922987828	0.879	0.611	5.99627189041564e-46	Loxl1	0.464740922987828
1.11525752812334e-27	-0.462006391206695	0.999	1	1.62247665191383e-23	Calr	0.462006391206695
1.03992798931119e-19	0.458408763011207	0.717	0.512	1.51288723884992e-15	Cyr61	0.458408763011207
7.16864314529876e-14	0.453211472826108	0.674	0.525	1.04289420477806e-09	Btg2	0.453211472826108
6.09449321311481e-42	0.452385760628672	0.978	0.856	8.86626872643943e-38	Col5a2	0.452385760628672
5.9028721595783e-47	0.452320256596559	1	0.997	8.58749841775451e-43	mt-Nd1	0.452320256596559
7.87451516219619e-24	0.444310351679404	1	0.997	1.1455844657963e-19	mt-Cytb	0.444310351679404
4.68189512766269e-50	-0.442993835292464	0.981	0.997	6.81122103172367e-46	Snhg6	0.442993835292464
4.77535669920809e-33	0.442292502540347	0.939	0.811	6.94718892600794e-29	Mfap5	0.442292502540347
5.74113120253167e-28	0.441643593830092	0.985	0.928	8.35219767344307e-24	mt-Nd3	0.441643593830092
1.13710161162046e-43	0.433361185287602	1	1	1.65425542458545e-39	mt-Co3	0.433361185287602
1.84635365388316e-58	0.432330324011954	1	1	2.68607529566923e-54	Cald1	0.432330324011954
9.98639670727832e-37	0.425798707541091	0.929	0.763	1.45282099297485e-32	Spon2	0.425798707541091
8.83633724560641e-44	0.424480772715703	0.912	0.675	1.28551034249082e-39	Medag	0.424480772715703
6.96636740244864e-18	0.41860415245207	0.858	0.749	1.01346712970823e-13	Fdps	0.41860415245207
1.05243809208169e-49	0.412496227649591	0.994	0.901	1.53108693636045e-45	Srsf5	0.412496227649591
6.61306305604672e-32	-0.411358114656233	0.793	0.891	9.62068413393677e-28	Gpr137b	0.411358114656233
1.26944315314047e-21	0.409707667205667	0.781	0.544	1.84678589918876e-17	Ccl7	0.409707667205667
1.48991957129161e-35	-0.406557590730774	0.772	0.931	2.16753499231503e-31	Pim3	0.406557590730774
1.83945246992921e-39	0.404215855340177	0.99	0.971	2.67603545325302e-35	Ppp3ca	0.404215855340177
1.02854122453379e-46	0.403709589583963	0.954	0.837	1.49632177345176e-42	Calu	0.403709589583963
1.98181042985855e-38	0.403131266950798	0.967	0.888	2.88313781335822e-34	Rnase4	0.403131266950798
1.58542449165837e-33	0.400348084537739	0.979	0.907	2.30647555046459e-29	Vcan	0.400348084537739
5.08997314574903e-48	0.398109955192796	0.9	0.603	7.4048929324357e-44	Col16a1	0.398109955192796
7.99184920329504e-33	0.397981906173101	1	1	1.16265422209536e-28	Actb	0.397981906173101
6.32576295238425e-38	-0.396872156951853	0.953	0.965	9.20271994312861e-34	Nudt4	0.396872156951853
3.91365667661482e-47	0.392669402935906	1	1	5.69358773313924e-43	Myl6	0.392669402935906
1.10999613835096e-41	0.392146307955616	0.889	0.651	1.61482238207298e-37	Idh1	0.392146307955616
1.67981754250535e-40	0.391076358299521	0.992	0.936	2.44379856083678e-36	Col6a1	0.391076358299521
2.23252342918692e-41	0.387850173245401	0.999	0.971	3.24787508478114e-37	Dynll1	0.387850173245401
5.60331939021389e-31	0.387210825499776	1	0.995	8.15170904888316e-27	mt-Nd2	0.387210825499776
6.13686913804153e-49	0.383750250442311	0.954	0.816	8.92791722202282e-45	Mtch1	0.383750250442311
4.27903210361533e-33	0.383568931034797	0.892	0.696	6.22513590433958e-29	Mmd	0.383568931034797
4.43128508868701e-32	0.383375780165677	0.662	0.336	6.44663354702186e-28	Fbln5	0.383375780165677
7.96345793798921e-35	0.379477771203867	0.958	0.869	1.15852386081867e-30	Pdlim2	0.379477771203867
1.62322569884027e-49	0.375389152589396	0.91	0.661	2.36146874667283e-45	Col5a1	0.375389152589396
7.24209656152924e-14	0.371753846743074	0.197	0.035	1.05358020777127e-09	S100g	0.371753846743074
3.41601667408144e-44	0.368831438507573	0.96	0.795	4.96962105745367e-40	Lpar1	0.368831438507573
2.81171447448623e-40	0.366612333453739	0.988	0.933	4.09048221748256e-36	Maged1	0.366612333453739
2.20421593202449e-34	0.359665161367135	0.996	0.965	3.20669333790922e-30	Anxa2	0.359665161367135
4.85130405742797e-37	0.359271058154572	0.993	0.936	7.05767714274621e-33	Rsrp1	0.359271058154572
2.88762443333664e-23	0.356029084094969	0.553	0.269	4.20091602561814e-19	Timp3	0.356029084094969
7.50463321718009e-47	-0.355312727740031	0.994	1	1.09177404043536e-42	C1qbp	0.355312727740031
7.91365653171278e-30	0.354599061146745	0.978	0.944	1.15127875223358e-25	Asap1	0.354599061146745
8.46371048690046e-22	0.349767802536236	0.826	0.664	1.23130060163428e-17	Sqle	0.349767802536236
4.59975835513179e-31	0.349127613603283	1	1	6.69172845504573e-27	S100a6	0.349127613603283
7.84798755469442e-29	0.346124584035014	0.99	0.976	1.14172522945694e-24	Efemp1	0.346124584035014
1.30813464966601e-34	0.344124128308393	0.943	0.813	1.90307428833411e-30	Ptgs1	0.344124128308393
6.9622808406614e-46	0.344111298365059	1	0.995	1.01287261669942e-41	Ifitm2	0.344111298365059
3.26354029459268e-29	-0.343683495124044	0.926	0.947	4.74779842057344e-25	Mcl1	0.343683495124044
5.87146811174569e-29	-0.342893749975351	0.765	0.875	8.54181180896764e-25	BC022687	0.342893749975351
2.93267720787251e-27	0.342569041541853	0.993	0.901	4.26645880201293e-23	Ghr	0.342569041541853
2.8382171004117e-40	-0.34250427544208	0.999	1	4.12903823767895e-36	Hspa9	0.34250427544208
7.60678422334803e-31	0.34137009511512	0.899	0.731	1.10663496881267e-26	Itgb5	0.34137009511512
3.43960567144686e-34	0.341135772684335	0.968	0.848	5.00393833082089e-30	Cyb5a	0.341135772684335
8.2641472502192e-16	0.341130084457494	0.514	0.288	1.20226814196189e-11	Fos	0.341130084457494
1.87173741818668e-22	0.341094789218188	0.992	0.987	2.72300359597798e-18	Ldha	0.341094789218188
6.05362796793205e-27	-0.338999395081074	1	1	8.80681796774754e-23	Ftl1	0.338999395081074
2.87262041775093e-16	0.336334430406803	0.858	0.773	4.17908818374406e-12	Cyp51	0.336334430406803
4.91497630632839e-30	-0.333998362255823	0.796	0.915	7.15030753044654e-26	Tmpo	0.333998362255823
1.28025471561653e-21	0.332976884345245	0.758	0.573	1.86251456027893e-17	Hmgcs1	0.332976884345245
1.64859232189625e-30	0.32532331170549	0.989	0.944	2.39837210989466e-26	Hnrnpa2b1	0.32532331170549
2.48948906317005e-32	0.323908968010066	0.997	0.971	3.62170868909979e-28	Gsn	0.323908968010066
5.92380192923826e-26	0.322940394002392	0.925	0.803	8.61794704665582e-22	Fam162a	0.322940394002392
8.73972873549997e-27	0.322269515086587	1	0.984	1.27145573644054e-22	Mmp2	0.322269515086587
8.19534886020238e-30	0.318753446417728	0.917	0.757	1.19225935218224e-25	Anxa5	0.318753446417728
1.610622860717e-32	-0.317303208840085	0.967	0.981	2.34313413777109e-28	Pmm1	0.317303208840085
1.81091876718048e-25	0.315614742475398	0.99	0.968	2.63452462249416e-21	Jund	0.315614742475398
2.68783898323905e-08	-0.314428785673359	0.997	0.992	0.000391026815281617	Dbi	0.314428785673359
1.15098816402763e-38	0.313443625645206	0.988	0.944	1.6744575810274e-34	Eid1	0.313443625645206
5.70252735496689e-12	-0.312625190052844	0.864	0.891	8.29603679600583e-08	Gadd45b	0.312625190052844
8.69551890964503e-24	0.31239605469583	0.857	0.709	1.26502409097516e-19	Palld	0.31239605469583
2.7154369553355e-14	0.312313194947061	0.59	0.347	3.95041768262209e-10	Ccl8	0.312313194947061
2.31467432597761e-32	0.311520388438883	0.964	0.899	3.36738820943223e-28	Eva1b	0.311520388438883
1.1889102983886e-36	0.310110428054193	0.993	0.96	1.72962670209574e-32	Sub1	0.310110428054193
7.29267410901862e-26	0.309024698509258	0.975	0.933	1.06093822938003e-21	Serpinf1	0.309024698509258
2.20177254421643e-37	-0.304468111291332	1	1	3.20313869732606e-33	Ptma	0.304468111291332
1.62447599671186e-16	0.304091094277021	0.997	0.968	2.36328768001641e-12	Ap3s1	0.304091094277021
2.47265509666793e-34	0.304034597365933	0.908	0.731	3.59721863463251e-30	Cavin3	0.304034597365933
1.18226433876303e-31	0.303491971270276	0.788	0.541	1.71995816003245e-27	Fzd2	0.303491971270276
3.39839492734073e-27	-0.302629237386209	0.951	0.973	4.94398494029529e-23	Ptp4a1	0.302629237386209
1.68488701705591e-25	0.301494051891898	0.851	0.629	2.45117363241293e-21	Pcdh19	0.301494051891898
9.5844946593448e-26	0.300430879508769	0.735	0.464	1.39435228304148e-21	Gxylt2	0.300430879508769
1.3847647741061e-29	0.299576676035777	0.999	0.997	2.01455579336955e-25	Serpinh1	0.299576676035777
1.33754947450761e-19	0.29737730520633	0.629	0.387	1.94586697551367e-15	Idi1	0.29737730520633
1.39243225947122e-24	0.296455627529262	0.799	0.605	2.02571045107873e-20	Col4a1	0.296455627529262
7.3562276213857e-20	0.296116135737401	0.821	0.608	1.07018399435919e-15	Dlk1	0.296116135737401
1.0644058406984e-25	0.294625534898743	0.788	0.56	1.54849761704803e-21	Rhob	0.294625534898743
4.26753978477159e-32	0.293236474764932	0.764	0.483	6.20841687888571e-28	Col4a2	0.293236474764932
5.24096484715385e-27	-0.291355425559242	0.999	1	7.62455565963943e-23	Atf4	0.291355425559242
3.14645732883663e-30	0.289847894185597	0.939	0.819	4.57746612199153e-26	Rcn3	0.289847894185597
2.1663700155284e-25	0.28890359411822	1	0.989	3.15163509859072e-21	Cav1	0.28890359411822
1.65730093251086e-21	-0.28761249600591	0.972	0.979	2.41104139661681e-17	Klf9	0.28761249600591
5.68450196348812e-38	0.286484903507974	1	1	8.26981345648251e-34	Serf2	0.286484903507974
6.45357042746143e-33	0.286334656119815	0.879	0.68	9.38865425787088e-29	Mxra8	0.286334656119815
8.55735399371661e-23	0.286087795914396	0.896	0.768	1.24492385900589e-18	mt-Nd4l	0.286087795914396
4.76797661770192e-28	0.285720621737971	0.997	0.979	6.93645238343275e-24	Timp2	0.285720621737971
1.49608896996612e-23	0.285423511557497	0.988	0.949	2.17651023350671e-19	Scp2	0.285423511557497
2.74010522181976e-20	0.282494823199641	0.994	0.992	3.98630507670339e-16	Aebp1	0.282494823199641
4.74143066286808e-19	0.280111795269663	0.954	0.853	6.89783332834048e-15	Tsc22d1	0.280111795269663
2.70292893252949e-26	0.279514370417241	0.993	0.963	3.93222101104389e-22	Fstl1	0.279514370417241
1.35818463912318e-36	-0.279194722150127	0.149	0.472	1.97588701299641e-32	Dusp4	0.279194722150127
7.15659248421542e-18	0.277937495553047	0.604	0.368	1.04114107460366e-13	Acat2	0.277937495553047
1.22103621594463e-26	0.277794740050066	0.975	0.947	1.77636348695625e-22	Cyb5r3	0.277794740050066
2.27824362996624e-23	0.277680724796876	0.892	0.691	3.31438883287488e-19	Ccdc80	0.277680724796876
9.81210730000124e-23	0.277564667752628	0.817	0.624	1.42746537000418e-18	Nr2f2	0.277564667752628
2.49286358223135e-26	-0.277297591177863	0.914	0.96	3.62661793943017e-22	Maoa	0.277297591177863
2.8113700955171e-23	0.275253515224689	0.699	0.459	4.08998121495828e-19	Snai1	0.275253515224689
1.39160417041289e-19	-0.274659529167962	0.925	0.963	2.02450574711667e-15	Plin2	0.274659529167962
5.72940015141601e-32	0.271821719891939	0.892	0.723	8.33513134028001e-28	Bin1	0.271821719891939
1.49015686495147e-07	0.270180760840604	0.683	0.597	0.00216788020713139	Cebpd	0.270180760840604
6.54240117172448e-27	0.269847530866582	0.942	0.859	9.51788522462477e-23	Efemp2	0.269847530866582
1.60435842370532e-31	-0.268632858760487	0.715	0.891	2.3340206348065e-27	Cmtm4	0.268632858760487
1.49176705437549e-28	0.268346703299758	0.811	0.573	2.17022271070547e-24	Tspan17	0.268346703299758
6.56080114567209e-11	-0.267487944801406	0.979	0.997	9.54465350672376e-07	Il1rl1	0.267487944801406
1.7818384403731e-29	0.26552036904223	0.858	0.656	2.59221856305479e-25	Cpt1a	0.26552036904223
7.44908928136339e-26	0.265116633931046	0.908	0.776	1.08369350865275e-21	Fcgrt	0.265116633931046
3.94232551975877e-20	0.264716914408823	0.954	0.869	5.73529516614506e-16	Pcolce	0.264716914408823
1.33898540191686e-17	-0.26328092254328	0.699	0.864	1.94795596270865e-13	Selenoh	0.26328092254328
1.91580990414388e-28	0.261717595221643	0.903	0.728	2.78712024854851e-24	Ltbp3	0.261717595221643
1.38149376185654e-35	0.261269309412096	0.775	0.453	2.00979712474889e-31	Emilin1	0.261269309412096
2.55244853640101e-27	0.261188886441941	0.857	0.661	3.71330213075618e-23	Col6a2	0.261188886441941
2.83819275098976e-31	0.261040176669005	1	1	4.1290028141399e-27	H3f3a	0.261040176669005
1.93650338902119e-25	0.260805346245027	0.968	0.864	2.81722513034803e-21	Colec12	0.260805346245027
1.07100558282381e-23	0.257905587920404	0.86	0.688	1.55809892189208e-19	Foxg1	0.257905587920404
8.49931950809461e-15	0.257035757045946	0.374	0.165	1.2364810020376e-10	Lum	0.257035757045946
1.58280451700357e-41	-0.253326703945138	1	1	2.3026640113368e-37	Eif1	0.253326703945138
5.5342639094183e-18	0.253260783408076	0.982	0.947	8.05124713542174e-14	Cited2	0.253260783408076
8.35868152586165e-31	0.252838337224346	0.585	0.245	1.21602098838235e-26	Hlf	0.252838337224346
2.14658590565113e-24	0.252381317195805	0.65	0.376	3.12285317554127e-20	Lbh	0.252381317195805
1.21364723849118e-19	-0.250587605559922	0.692	0.856	1.76561400255697e-15	Mdm2	0.250587605559922
4.70827512272483e-16	0.249367978196388	0.999	0.997	6.84959864854009e-12	Pgam1	0.249367978196388
4.0005949214891e-29	0.247822066448232	0.844	0.613	5.82006549178234e-25	Ppic	0.247822066448232
3.73822526276547e-21	0.247560919121135	0.944	0.891	5.43837011227121e-17	Mbnl1	0.247560919121135
1.12514524321334e-13	0.246629238607736	0.651	0.496	1.63686129982677e-09	Ebf1	0.246629238607736
6.43918808820436e-29	0.24557848323305	0.999	0.984	9.3677308307197e-25	Selenof	0.24557848323305
1.67477682819265e-25	-0.243120354675102	1	1	2.43646532965466e-21	Sh3glb1	0.243120354675102
1.34359729332655e-15	0.242959335813692	0.978	0.955	1.95466534233146e-11	Atf5	0.242959335813692
3.30143470426568e-10	-0.242078484614873	0.978	0.973	4.80292720776571e-06	Pdia4	0.242078484614873
1.77577493381968e-33	0.241987428886028	0.532	0.173	2.58339737372087e-29	Cd248	0.241987428886028
1.96380342564139e-23	0.241228296360904	0.8	0.547	2.8569412236231e-19	Pnp	0.241228296360904
8.98799965186205e-18	0.241046125546529	0.868	0.723	1.30757418935289e-13	Selenom	0.241046125546529
2.18873874408606e-25	0.240599549794012	0.964	0.917	3.18417712489639e-21	Skp1a	0.240599549794012
5.23562391406736e-28	0.239972392742846	0.86	0.667	7.61678567018519e-24	Myof	0.239972392742846
3.07823842701117e-20	-0.239815322352592	0.567	0.755	4.47822126361585e-16	Arrdc4	0.239815322352592
8.09430071265141e-18	0.238299161671167	0.772	0.565	1.17755886767653e-13	Capn6	0.238299161671167
2.5845697588193e-27	0.237574220648571	0.594	0.275	3.76003208513032e-23	Amotl2	0.237574220648571
2.1264734187297e-20	0.237465729916324	0.753	0.544	3.09359352956796e-16	Col6a3	0.237465729916324
4.05252171274081e-23	0.236717522495784	0.769	0.539	5.89560858769533e-19	Tinagl1	0.236717522495784
4.63210797322777e-22	-0.236615007064279	0.924	0.973	6.73879067945176e-18	Tgif1	0.236615007064279
1.55865855200456e-26	0.235988237188506	0.703	0.421	2.26753646145623e-22	Slit3	0.235988237188506
1.9121787080594e-20	0.23522014611403	1	0.997	2.78183758448482e-16	Itm2b	0.23522014611403
4.88848501402277e-23	-0.234910278255399	0.958	0.984	7.11176799840033e-19	Kpnb1	0.234910278255399
3.23742893890251e-20	-0.234555341451371	0.865	0.949	4.70981162031537e-16	Riok3	0.234555341451371
1.09394435920432e-21	-0.234529279050617	0.575	0.771	1.59147025377044e-17	Tiparp	0.234529279050617
1.29802531447064e-25	-0.232408748631522	0.989	0.992	1.88836722749188e-21	Actr3	0.232408748631522
8.8649640712818e-14	-0.230321001192532	0.979	0.989	1.28967497309008e-09	Gyg	0.230321001192532
1.18932857627571e-11	0.229988336706078	0.974	0.952	1.73023521276591e-07	Zfp36l1	0.229988336706078
7.82388521211926e-22	0.229617270713735	0.888	0.736	1.13821882065911e-17	Flna	0.229617270713735
8.17612821754821e-21	0.229237264016443	0.994	0.987	1.18946313308891e-16	Fbln2	0.229237264016443
1.94660718941167e-15	-0.228919805917009	0.874	0.933	2.83192413915609e-11	Plekha1	0.228919805917009
1.04596911657695e-25	-0.228803405979913	0.996	1	1.52167587079614e-21	Psmd4	0.228803405979913
3.73507255259722e-22	0.228528786357208	0.869	0.704	5.43378354951843e-18	Ostc	0.228528786357208
6.38469111432245e-25	0.226866426700586	0.931	0.837	9.28844863311631e-21	Srsf9	0.226866426700586
1.32151860133728e-21	-0.226374322416091	0.878	0.941	1.92254526122548e-17	Gna13	0.226374322416091
2.47138700066916e-15	-0.22481463843409	0.788	0.893	3.5953738085735e-11	Dut	0.22481463843409
3.7693897532501e-24	0.224644657776867	0.749	0.472	5.48370821302825e-20	Krcc1	0.224644657776867
2.41773550880308e-28	0.22433570485024	0.715	0.419	3.51732161820672e-24	Ift20	0.22433570485024
2.95427807871852e-19	-0.224209865657495	0.933	0.971	4.2978837489197e-15	Wbp2	0.224209865657495
4.96403959503618e-19	0.2240869716961	0.974	0.939	7.22168480285864e-15	Sptbn1	0.2240869716961
2.42736977481725e-16	-0.223902698121444	0.936	0.989	3.53133754840414e-12	Snhg12	0.223902698121444
3.60134565195841e-22	0.223693732530418	0.985	0.952	5.2392376544691e-18	Mxra7	0.223693732530418
2.50886246462362e-11	0.223624102053433	0.99	0.968	3.64989311353445e-07	Calm1	0.223624102053433
1.68487073727444e-16	0.223419503766128	0.332	0.107	2.45114994858686e-12	Fosb	0.223419503766128
2.5490902833297e-17	0.223364599249959	0.997	0.976	3.70841654418804e-13	Tspo	0.223364599249959
6.91532715329556e-20	0.222776686519915	0.683	0.456	1.00604179426144e-15	Gchfr	0.222776686519915
3.87309344011472e-24	0.222750516025749	0.853	0.653	5.6345763366789e-20	Copz2	0.222750516025749
1.55096748221366e-23	0.222400086265219	0.707	0.448	2.25634749312444e-19	Nav1	0.222400086265219
7.64898735756972e-22	0.222043232234705	0.804	0.595	1.11277468077924e-17	Nfib	0.222043232234705
4.27203502984511e-14	0.221632852161794	1	0.997	6.21495656141867e-10	Actg1	0.221632852161794
4.37388026176205e-22	0.221464936304177	0.893	0.744	6.36312100481144e-18	Romo1	0.221464936304177
1.15869362686671e-14	0.220646423440298	0.664	0.477	1.68566748836569e-10	Serpine1	0.220646423440298
1.98128433924154e-21	-0.220014171499033	0.912	0.963	2.8823724567286e-17	Rnps1	0.220014171499033
3.10327690457672e-18	0.219856223803262	0.996	0.981	4.51464724077822e-14	Prdx5	0.219856223803262
3.28135121915475e-12	0.219481159732559	0.814	0.693	4.77370975362634e-08	Dgkh	0.219481159732559
3.02053635226474e-27	0.219269831576446	0.785	0.509	4.39427628527474e-23	Ehd2	0.219269831576446
2.10575436104888e-08	0.218579120400442	0.793	0.664	0.000306345144445391	Cavin2	0.218579120400442
8.78125585502168e-21	0.218339027741982	0.632	0.344	1.27749710178855e-16	Igfbp7	0.218339027741982
1.14239435339112e-22	0.217379145073652	0.903	0.755	1.6619553053134e-18	Nfix	0.217379145073652
3.25188021777232e-21	0.216876606384423	0.939	0.821	4.73083534081517e-17	Ddx17	0.216876606384423
1.05487509702964e-13	0.215077857938437	0.765	0.64	1.53463229115872e-09	Wwp2	0.215077857938437
1.19518583869301e-21	0.214146487918587	0.953	0.867	1.7387563581306e-17	Lamtor2	0.214146487918587
1.46210191823706e-20	0.214034466938484	0.875	0.704	2.12706587065128e-16	Luc7l3	0.214034466938484
1.47059036342465e-17	0.213849121659059	0.771	0.6	2.13941486071018e-13	Map1a	0.213849121659059
2.45578828237453e-29	-0.213818321597146	1	1	3.57268079319847e-25	Ybx1	0.213818321597146
1.88318347455911e-17	-0.213110545302578	0.967	0.987	2.73965531878859e-13	Rabggtb	0.213110545302578
6.68620714587782e-17	0.21292814603218	0.765	0.595	9.72709415582305e-13	Maged2	0.21292814603218
2.4230534929942e-16	0.212502897624482	0.999	1	3.52505822160796e-12	Tmsb10	0.212502897624482
9.17992570679957e-17	-0.212116496110212	0.933	0.952	1.3354955918252e-12	Dazap1	0.212116496110212
3.642120648603e-15	0.211865634010141	0.896	0.744	5.29855711958765e-11	Bdnf	0.211865634010141
3.76458205591223e-07	0.210971108701921	0.804	0.768	0.00547671397494112	Msmo1	0.210971108701921
5.71912491871932e-30	-0.210934154611921	1	1	8.32018293175287e-26	Rps2	0.210934154611921
8.46271934812232e-19	0.210883167119425	0.669	0.467	1.23115641076484e-14	Pak3	0.210883167119425
5.25793627820971e-18	-0.210860461003151	0.978	0.989	7.64924569753948e-14	Chic2	0.210860461003151
1.81095733745541e-16	0.210619470254614	0.821	0.675	2.63458073453012e-12	Hdac4	0.210619470254614
4.81881911437549e-21	0.210248121663667	0.956	0.864	7.01041804759346e-17	Emp3	0.210248121663667
1.13339852390898e-19	0.21020369608194	1	0.987	1.64886817258279e-15	Srrm2	0.21020369608194
2.66447487943443e-20	-0.209994300119572	0.633	0.797	3.87627805460122e-16	5430416N02Rik	0.209994300119572
9.92081933858617e-17	0.209892104199166	0.931	0.872	1.44328079737752e-12	Plec	0.209892104199166
2.19909145664701e-18	0.209691419394492	0.994	0.984	3.19923825113006e-14	Rrbp1	0.209691419394492
1.65109370002868e-21	0.209511111955733	0.912	0.768	2.40201111480172e-17	Hnrnpd	0.209511111955733
4.40167462524891e-18	0.209132526797968	0.64	0.421	6.40355624481211e-14	Tnc	0.209132526797968
3.33815880199337e-19	-0.208928682359215	0.943	0.976	4.85635342513996e-15	Eif2s1	0.208928682359215
4.04882899344714e-15	0.208610988909617	0.419	0.208	5.8902364196669e-11	Dusp1	0.208610988909617
1.64204077174651e-18	0.208174113593887	0.969	0.917	2.38884091473682e-14	Psma5	0.208174113593887
8.74397041096997e-22	0.207909035227752	0.903	0.765	1.27207281538791e-17	Rcn1	0.207909035227752
9.1881713286295e-12	-0.207842310139625	0.947	0.952	1.33669516488902e-07	Sqstm1	0.207842310139625
6.24736999547634e-17	0.207405949091591	0.836	0.691	9.08867386941898e-13	Nrn1	0.207405949091591
2.88716936224475e-19	0.207071548205859	0.936	0.869	4.20025398819366e-15	Ryk	0.207071548205859
1.18888443490302e-13	-0.206901576441016	1	1	1.72958907589692e-09	Ncl	0.206901576441016
0.0983967104436506	-0.206862071583108	0.829	0.813	1	Smc4	0.206862071583108
1.52413820015017e-11	0.206639606757916	0.988	0.949	2.21731625357847e-07	Fam3c	0.206639606757916
3.78799845263481e-23	0.206269931624764	0.996	0.965	5.51078014889312e-19	Drap1	0.206269931624764
4.45661782883639e-24	0.20611970596324	0.547	0.251	6.48348761739118e-20	Olfml3	0.20611970596324
1.36843779484799e-16	-0.206088980001603	0.581	0.757	1.99080330394486e-12	Mras	0.206088980001603
1.47744029836709e-17	0.206065528804044	0.96	0.891	2.14938014606445e-13	Ogt	0.206065528804044
1.62861751971496e-18	0.205313489019953	0.993	0.973	2.36931276768132e-14	Tmbim6	0.205313489019953
1.60381675550198e-11	-0.204140437463584	0.489	0.64	2.33323261590429e-07	Psrc1	0.204140437463584
1.12284807360086e-15	-0.204075582837948	0.953	0.992	1.63351937747454e-11	Epb41l4aos	0.204075582837948
1.57401140841778e-20	0.203725411340913	1	1	2.28987179696619e-16	Lgals1	0.203725411340913
1.10065315270013e-22	-0.203626459516887	0.376	0.64	1.60123020654815e-18	Nr1d1	0.203626459516887
1.60518426857775e-10	0.203434075681523	0.59	0.421	2.33522207392691e-06	Adamts5	0.203434075681523
1.53230329187142e-25	0.202514895738469	0.753	0.475	2.22919482901455e-21	C1s1	0.202514895738469
1.65888122347942e-15	-0.202424920937251	0.518	0.699	2.41334040391786e-11	Sap30	0.202424920937251
5.52362183297054e-18	-0.202241104223103	0.593	0.781	8.03576504260555e-14	Slc25a37	0.202241104223103
1.66335895059948e-19	-0.202107647565525	0.982	0.989	2.41985460133212e-15	Rad23b	0.202107647565525
1.73968084055115e-18	0.20201085816264	0.947	0.864	2.53088768683381e-14	Myadm	0.20201085816264
1.1931805412818e-16	-0.201589461218405	0.618	0.776	1.73583905145677e-12	Mettl1	0.201589461218405
5.65257789354514e-13	-0.201497441223848	0.785	0.861	8.22337031952947e-09	Gpd2	0.201497441223848
1.03734461739875e-13	-0.201362130076256	0.86	0.915	1.5091289493917e-09	Eea1	0.201362130076256
3.40094266510778e-15	-0.201350892324166	0.858	0.901	4.9476913891988e-11	Med10	0.201350892324166
7.35178974156694e-22	0.200589296747932	0.846	0.688	1.06953837160316e-17	Ptprn	0.200589296747932
8.35078615148462e-10	0.200505794805574	0.453	0.285	1.21487236931798e-05	Ier3	0.200505794805574
6.35697436435851e-24	-0.199937805024528	1	1	9.24812630526875e-20	Ube2d3	0.199937805024528
1.78394336577465e-21	0.199432699193618	0.806	0.592	2.59528080852897e-17	Ddr2	0.199432699193618
4.12091267104719e-17	-0.199314855246572	0.818	0.904	5.99510375383946e-13	Gnl3	0.199314855246572
1.03790686344818e-16	0.199219824384023	0.924	0.845	1.50994690494441e-12	P4ha1	0.199219824384023
8.74441484627302e-19	-0.19920186649569	0.988	0.987	1.2721374718358e-14	Fip1l1	0.19920186649569
2.09968974228923e-15	0.198994753898172	0.835	0.683	3.05462863708237e-11	Wisp1	0.198994753898172
3.78883069282942e-18	0.19897900519982	0.985	0.947	5.51199089192824e-14	Atp6v0e	0.19897900519982
9.08379200713181e-11	0.198961442067625	0.835	0.779	1.32151006119754e-06	Fdft1	0.198961442067625
1.56928305213704e-21	0.198059210341896	0.949	0.853	2.28299298424897e-17	Trir	0.198059210341896
6.69474964234179e-13	-0.197955742570525	1	0.997	9.73952177967883e-09	Lgals3	0.197955742570525
8.6930079837224e-18	0.197703640703417	0.944	0.875	1.26465880147193e-13	Ndufv3	0.197703640703417
1.02865964034958e-27	-0.197398018465217	1	1	1.49649404478057e-23	Npm1	0.197398018465217
5.85654751633863e-22	-0.194956404180952	0.999	1	8.52010532676943e-18	Bri3	0.194956404180952
3.81465261375056e-21	-0.19491596626404	0.849	0.92	5.54955662248432e-17	Utp18	0.19491596626404
5.25880690555321e-15	0.194609991245498	1	1	7.6505122861988e-11	Cfl1	0.194609991245498
1.8235885428345e-13	0.194460145478888	0.994	0.981	2.65295661211564e-09	Oxct1	0.194460145478888
3.52604534267364e-18	0.193882404851226	0.943	0.853	5.12969076452161e-14	Axl	0.193882404851226
2.44294978600745e-17	-0.193881957088255	0.976	0.992	3.55400334868364e-13	Srrm1	0.193881957088255
2.62879899764266e-11	0.193474912142414	0.796	0.677	3.82437678177054e-07	Cnn2	0.193474912142414
2.17110934834926e-18	0.193309814039633	0.718	0.523	3.1585298799785e-14	Rgs3	0.193309814039633
2.71457215765456e-16	0.193103874605186	0.788	0.608	3.94915957495585e-12	3110039M20Rik	0.193103874605186
4.46427955219009e-17	0.193047319189379	0.408	0.168	6.49463389252614e-13	Has2	0.193047319189379
1.81173684105672e-16	0.192983399927363	0.861	0.691	2.63571475636932e-12	Osgep	0.192983399927363
